# Reliable analysis of clinical tumor-only whole exome sequencing data

**DOI:** 10.1101/552711

**Authors:** Sehyun Oh, Ludwig Geistlinger, Marcel Ramos, Martin Morgan, Levi Waldron, Markus Riester

**Affiliations:** Graduate School of Public Health and Health Policy, City University of New York, 55 W 125th St, New York, NY 10027, USA.; Institute for Implementation Science and Population Health, City University of New York, 55 W 125th St, New York, NY 10027, USA.; Roswell Park Cancer Institute, 665 Elm St, Buffalo, NY 14203, USA.; Novartis Institutes for BioMedical Research, 250 Massachusetts Ave, Cambridge, MA 02139, USA.

## Abstract

**Background:** Allele-specific copy number alteration (CNA) analysis is essential to study the functional impact of single nucleotide variants (SNV) and the process of tumorigenesis. Most commonly used tools in the field rely on high quality genome-wide data with matched normal profiles, limiting their applicability in clinical settings.

**Methods:** We propose a workflow, based on the open-source PureCN R/Bioconductor package in conjunction with widely used variant-calling and copy number segmentation algorithms, for allele-specific CNA analysis from whole exome sequencing (WES) without matched normals. We use The Cancer Genome Atlas (TCGA) ovarian carcinoma (OV) and lung adenocarcinoma (LUAD) datasets to benchmark its performance against gold standard SNP6 microarray and WES datasets with matched normal samples. Our workflow further classifies SNVs by somatic status and then uses this information to infer somatic mutational signatures and tumor mutational burden (TMB).

**Results:** Application of our workflow to tumor-only WES data produces tumor purity and ploidy estimates that are highly concordant with estimates from SNP6 microarray data and matched-normal WES data. The presence of cancer type-specific somatic mutational signatures was inferred with high accuracy. We also demonstrate high concordance of TMB between our tumor-only workflow and matched normal pipelines.

**Conclusion:** The proposed workflow provides, to our knowledge, the only open-source option for comprehensive allele-specific CNA analysis and SNV classification of tumor-only WES with demonstrated high accuracy.
