## Supplementary Table 3. AUC gain of PureCN in 223 OV and 441 LUAD samples. for "Reliable analysis of clinical tumor-only whole exome sequencing data"

Purity	Mean AUC PureCN	Mean AUC Allelic Fraction	Difference	Study
0.3	0.819	0.781	0.038	OV
0.3 ~ 0.4	0.89	0.893	-0.003	OV
0.4 ~ 0.5	0.888	0.887	0.002	OV
0.5 ~ 0.6	0.886	0.858	0.028	OV
0.6 ~ 0.7	0.851	0.809	0.042	OV
0.7 ~ 0.8	0.831	0.767	0.063	OV
0.8 ~ 0.9	0.751	0.718	0.033	OV
0.9	0.698	0.691	0.007	OV
0.3	0.897	0.84	0.057	LUAD
0.3 ~ 0.4	0.94	0.919	0.021	LUAD
0.4 ~ 0.5	0.913	0.87	0.042	LUAD
0.5 ~ 0.6	0.879	0.793	0.087	LUAD
0.6 ~ 0.7	0.85	0.755	0.095	LUAD
0.7 ~ 0.8	0.825	0.722	0.103	LUAD
0.8	0.746	0.691	0.055	LUAD
